# Intermittent hypoxia therapy engages multiple longevity pathways to double lifespan in *C.elegans*

**DOI:** 10.1101/2022.10.13.512140

**Authors:** Jason N. Pitt, Eduardo Chavez, Kathryn M. Provencher, Michelle Chen, Christina Tran, Jennifer Tran, Karen Huang, Anuj Vaid, Marian L Abadir, Naheed Arang, Scott F. Leiser, Mark B. Roth, Matt Kaeberlein

## Abstract

Genetic activation of the hypoxia response robustly extends lifespan in *C. elegans*, while environmental hypoxia shows more limited benefit. Here we describe an intermittent hypoxia therapy (IHT) able to double the lifespan of wildtype worms. The lifespan extension observed in IHT does not require HIF-1 but is partially blocked by loss of DAF-16/FOXO. RNAseq analysis shows that IHT triggers a transcriptional state distinct from continuous hypoxia and affects down-stream genes of multiple longevity pathways. We performed a temperature sensitive forward genetic screen to isolate mutants with delayed nuclear localization of DAF-16 in response to IHT and suppression of IHT longevity. One of these mutations mapped to the enzyme Inositol Polyphosphate MultiKinase (IPMK-1). *ipmk-1* mutants, like *daf-16* mutants, partially suppress the benefits of IHT, while other effectors of phosphatidyl inositol signaling pathways (PLCβ4, IPPK, Go/iα) more robustly suppress IHT longevity.

**One-Sentence Summary:** Intermittent hypoxia therapy is frequency dependent, HIF independent, and requires FOXO, PLCβ, Go/iα, IPMK, and IPPK.

---

Oxygen is a fundamental requirement for nearly all metazoans, however, environmental and physiological oxygen levels change and organisms must adapt rapidly in order to maintain cellular bioenergetics and sustain life processes. In terrestrial vertebrates, short term adaptation to limiting oxygen is accomplished by alterations in cardiopulminary rates, while long term adaptation is achieved by activation of the hypoxia controlled transcription factor HIF-1 (*1*). HIF-1 is highly conserved and plays similar roles in remodeling invertebrate physiology to meet the demands of hypoxic environments. In the nematode C. elegans, HIF-1 activation has been demonstrated to be required for embryonic survival in hypoxia, but is dispensable for suspended animation triggered by anoxia(*2*) Under normoxic conditions HIF-1 is produced constitutively and degraded by its negative regulators EGL-9 and VHL-1, but when oxygen concentrations decrease, HIF-1 is stabilized leading to activation of the genetic program to adapt to low oxygen(*2*). Several groups have shown that HIF-1 activation in normoxia, by inactivation of either EGL-9 or VHL-1, leads to an increase in stress resistance(*3*), reduced susceptibility to neurodegenerative disease, and increased lifespan(*4*). Interestingly, the increase in lifespan from genetic activation of HIF-1 is significantly larger than that observed when worms are cultured in hypoxic environments(*5, 6*). The reason for this difference is unclear, but may be due in part to the persistent physiological discordance between the abundance of atmospheric oxygen and the adaptive changes of the hypoxic genetic program, which leads to a large decrease in reproductive fitness but an increase in somatic stress resistance (*4*). This would explain why environmental hypoxia does not afford a similar increase in longevity as worms adapt to the environmental condition and maintain their reproductive output(*7*).

If adaptation to a fixed oxygen concentration underlies the relatively small effects of environmental hypoxia on *C. elegans* longevity, rapidly changing environmental oxygen would be predicted to decrease the ability of the worms to adapt and potentially increase lifespan. Such intermittent hypoxia regimes have previously been employed in athletic conditioning as well as preconditioning protocols frequently used prior to vascular surgery(*8, 9*). Indeed, previous work has shown that a brief hypoxic exposure during mid-life was sufficient to extend worm lifespan(*10*). We report here that lifelong intermittent hypoxia treatments (IHT) dramatically extend lifespan in *C. elegans* and that this effect is frequency and oxygen concentration dependent. We also show that mutations in the nematode homolog of the human inositol polyphosphate multikinase (IPMK-1) as well as the worm homologs of phospholipase C-beta4 (EGL-8), the trimeric G protein Go-**α** (GOA-1) and inositol pentakis phosphate kinase (IPPK-1) also suppress this lifespan extension.
