## Supplementary material for "Intermittent hypoxia therapy engages multiple longevity pathways to double lifespan in *C.elegans*": Table S2

### Sheet: Sheet1
Figure
1a	name	genotype/treatment	no_subjects	days	std_err	95_ci	at_25	at_50	at_75	at_90	at_100	95_median_ci	at_inter_25	at_inter_50	at_inter_75	at_inter_90	at_inter_100
	n2 normoxia	wt	125	17.2	0.44	16.35 ~ 18.05	14	16	22	24	28	16.0 ~ 17.0	13.35	15.62	21.12	23.65	28
	n2 2hr IHT	wt	69	36.3	1.02	34.31 ~ 38.29	32	38	42	44	51	36.0 ~ 39.0	31.37	37.65	41.75	43.81	51
	n2 1:7	wt	74	43.24	1.53	40.24 ~ 46.24	34	46	51	57	82	44.0 ~ 47.0	33.5	45.42	50.75	56.3	82
	n2 1:11	wt	39	34.82	2.39	30.13 ~ 39.51	20	36	44	53	73	22.0 ~ 41.0	19.25	35.62	43.75	52.37	73
	n2 1-23	wt	70	34.19	1.79	30.68 ~ 37.69	22	32	40	48	80	26.0 ~ 33.0	21.5	31.4	39.37	47.5	80
1b	name	genotype/treatment	no_subjects	days	std_err	95_ci	at_25	at_50	at_75	at_90	at_100	95_median_ci	at_inter_25	at_inter_50	at_inter_75	at_inter_90	at_inter_100		chi	Log Rank P-value	Bonferroni
	n2 normoxia	wt	475	18.63	0.23	18.19 ~ 19.08	15	19	22	25	37	17.0 ~ 18.0	14.22	18.13	21.41	24.25	37
	n2 2hr IHT	wt	473	37.18	0.52	36.17 ~ 38.19	29	38	46	51	61	38.0 ~ 39.0	28.58	37.89	45.26	50.92	61		739.19	0	0	vs n2 normoxia
	n2 12hr IHT	wt	116	24.19	0.96	22.31 ~ 26.07	16	25	29	40	52	23.0 ~ 24.0	15.83	24.17	28.56	39.4	52		73.41	0	0	vs n2 normoxia
	n2 5min IHT	wt	55	15	0.52	13.99 ~ 16.01	13	15	17	21	23	13.0 ~ 14.0	12.37	14.25	16.62	20.37	23		36.95	0	0	vs n2 normoxia
	n2 30min IHT	wt	86	31.37	0.82	29.76 ~ 32.98	25	33	37	41	47	31.0 ~ 32.0	24.72	31	36.62	40.7	47		187.01	0	0	vs n2 normoxia
1c	name		no_subjects	days	std_err	95_ci	at_25	at_50	at_75	at_90	at_100	95_median_ci	at_inter_25	at_inter_50	at_inter_75	at_inter_90	at_inter_100		chi	Log Rank P-value	Bonferroni
	n2 normoxia	n2	42	20.86	0.76	19.36 ~ 22.35	18	22	24	26	32	18.0 ~ 23.0	17.25	21.4	23.64	25.76	32
	n2 IHT	n2	68	35.79	0.72	34.39 ~ 37.20	32	36	40	44	50	34.0 ~ 37.0	31.2	35.71	39.4	43.24	50
	hif-1 normoxia	hif-1(ia4)	87	20.6	0.57	19.47 ~ 21.72	17	21	24	28	36	19.0 ~ 21.0	16.79	20.19	23.3	27.1	36		0.12	0.7248	1	vs n2 normoxia
	hif-1 IHT	hif-1(ia4)	97	32.39	1.03	30.37 ~ 34.41	26	34	40	44	54	31.0 ~ 35.0	25.25	33.25	39.55	43.66	54		0.3	0.5826	1	vs n2 IHT
	egl-9 normoxia	egl-9(sa307)	265	20.28	0.37	19.55 ~ 21.00	17	21	24	27	36	20.0 ~ 20.0	16.05	20.48	23.86	26.97	36		0.01	0.9053	1	vs n2 normoxia
	egl-9 IHT	egl-9(sa307)	209	32.08	1.09	29.95 ~ 34.21	19	30	42	56	77	26.0 ~ 32.0	18.08	29.83	41.88	55.1	77		0.04	0.8414	1	vs n2 IHT
1d	name	genotype/treatment	no_subjects	days	std_err	95_ci	at_25	at_50	at_75	at_90	at_100	95_median_ci	at_inter_25	at_inter_50	at_inter_75	at_inter_90	at_inter_100		chi	Log Rank P-value	Bonferroni
	n2 normoxia	wt	42	20.86	0.76	19.36 ~ 22.35	18	22	24	26	32	18.0 ~ 23.0	17.25	21.4	23.64	25.76	32
	n2 IHT	wt	68	35.79	0.72	34.39 ~ 37.20	32	36	40	44	50	34.0 ~ 37.0	31.2	35.71	39.4	43.24	50		115.53	0	0	vs n2 normoxia
	egl-9; hif-1 normoxia	egl-9(sa307);hif-1(ia4)	55	22.29	0.8	20.72 ~ 23.86	18	22	28	30	32	20.0 ~ 23.0	17.11	21.7	27.37	29.64	32		3.36	0.0667	0.2	vs n2 normoxia
	egl-9;hif-1 IHT	egl-9(sa307);hif-1(ia4)	34	35.29	1.35	32.66 ~ 37.93	28	38	40	44	48	32.0 ~ 39.0	27.92	37.25	39.92	43.53	48		0.14	0.704	1	vs n2 IHT
2d
top	name	genotype/treatment	no_subjects	days	std_err	95_ci	at_25	at_50	at_75	at_90	at_100	95_median_ci	at_inter_25	at_inter_50	at_inter_75	at_inter_90	at_inter_100
	n2 normoxia	wt	46	22.39	1.04	20.36 ~ 24.42	17	23	29	31	37	19.0 ~ 26.0	16.62	22.17	28.25	30.6	37
	n2 iht	wt	30	40.4	2.28	35.94 ~ 44.86	39	44	50	52	54	39.0 ~ 47.0	38.1	43.67	49.25	52	54
	pps-1 normoxia	N2 RNAi	47	19.34	0.73	17.92 ~ 20.76	15	19	23	25	29	17.0 ~ 20.0	14.96	18.56	22.66	24.86	29
	pps-1 IHT	N2 RNAi	40	14.65	1.43	11.85 ~ 17.45	7	11	21	29	39	9.0 ~ 12.0	7	10.25	20.5	28.5	39
	ncl-1 normoxia	ncl-1(e1865)	44	15.73	0.49	14.77 ~ 16.69	15	15	17	21	25	15.0 ~ 16.0	14.06	14.67	16.83	20.15	25
	ncl-1 iht	ncl-1(e1865)	37	25.3	1.19	22.96 ~ 27.63	21	25	29	37	46	23.0 ~ 26.0	20.56	24.42	28.46	36.3	46
bottom	name	genotype/treatment	no_subjects	days	std_err	95_ci	at_25	at_50	at_75	at_90	at_100	95_median_ci	at_inter_25	at_inter_50	at_inter_75	at_inter_90	at_inter_100
	n2 normoxia	wt	46	22.39	1.04	20.36 ~ 24.42	17	23	29	31	37	19.0 ~ 26.0	16.62	22.17	28.25	30.6	37
	n2 iht	wt	30	40.4	2.28	35.94 ~ 44.86	39	44	50	52	54	39.0 ~ 47.0	38.1	43.67	49.25	52	54
	tspo-1 normoxia	tspo-1(tm1093)	76	21.05	0.78	19.53 ~ 22.57	15	21	27	29	37	19.0 ~ 22.0	14.87	20.8	26.23	28.7	37
	tspo-1 IHT	tspo-1(tm1093)	71	38.18	1.33	35.57 ~ 40.80	31	42	46	50	58	39.0 ~ 43.0	30.37	41.46	45.45	49.78	58
	tts-1 normoxia	tts-1(gk105)	65	20.82	0.72	19.41 ~ 22.22	17	19	25	31	31	19.0 ~ 22.0	16.46	18.83	24.15	30.07	31
	tts-1 IHT	tts-1(gk105)	55	42.44	1.46	39.58 ~ 45.30	35	46	50	54	58	42.0 ~ 47.0	34.92	45.08	49.56	53.64	58
	sams-1 normoxia	sams-1(ok2946)	65	22.65	1.02	20.66 ~ 24.64	15	21	27	35	48	19.0 ~ 24.0	14.77	20.87	26.84	34.3	48
	sams-1 IHT	sams-1(ok2946)	61	40.25	1.18	37.94 ~ 42.55	33	44	48	50	54	39.0 ~ 43.0	32.31	43.06	47.39	49.82	54
	rpl-35 normoxia	N2 RNAi	98	20.94	0.61	19.74 ~ 22.14	17	21	25	27	39	21.0 ~ 22.0	16.75	20.53	24.45	26.92	39
	rpl-35 IHT	N2 RNAi	100	39.78	0.97	37.87 ~ 41.69	37	39	44	52	62	39.0 ~ 41.0	36.09	39	44	51.33	62
	rps-16 normoxia	N2 RNAi	48	22.71	0.96	20.84 ~ 24.58	17	23	29	33	37	19.0 ~ 24.0	16.29	22.17	28.37	32.07	37
	rps-16 IHT	N2 RNAi	70	40.96	1.01	38.99 ~ 42.93	37	44	46	50	56	42.0 ~ 43.0	36.62	43.08	45.61	49.2	56
	far-2 normoxia	far-2(ok435)	49	20.55	1.11	18.38 ~ 22.72	15	19	27	33	37	15.0 ~ 22.0	14.35	18.25	26.35	32.55	37
	far-2 IHT	far-2(ok435)	45	42.89	1.48	39.98 ~ 45.79	39	44	50	52	58	42.0 ~ 47.0	38.45	43.79	49.47	51.62	58
	acdh-1 normoxia	N2 RNAi	46	24.11	1.02	22.11 ~ 26.10	19	25	29	31	46	23.0 ~ 26.0	18.17	24.5	28.25	30.6	46
	acdh-1 IHT	N2 RNAi	49	42.27	1.58	39.18 ~ 45.35	35	46	50	52	54	44.0 ~ 47.0	34.75	45.7	49.59	51.82	54
3A
	name	genotype/treatment	no_subjects	days	std_err	95_ci	at_25	at_50	at_75	at_90	at_100	95_median_ci	at_inter_25	at_inter_50	at_inter_75	at_inter_90	at_inter_100		chi	Log Rank P-value	Bonferroni
	n2 IHT	wt	435	36.2	0.55	35.11 ~ 37.28	27	38	45	51	61	36.0 ~ 39.0	26.46	37.41	44.57	50.25	61
	n2 normoxia	wt	425	17.97	0.23	17.53 ~ 18.42	14	17	22	24	32	17.0 ~ 18.0	13.63	16.93	21.2	23.63	32
	daf-2 normoxia	daf-2(e1370)	28	37.68	1.46	34.82 ~ 40.54	34	41	41	47	53	35.0 ~ 40.0	33.5	40.2	40.9	46.1	53		0.47	0.4938	1	vs n2 IHT
	daf-2 IHT	daf-2(e1370)	42	45.86	4.22	37.58 ~ 54.13	18	47	69	76	111	32.0 ~ 57.0	17.75	43	68.17	75.8	111		34.96	3.4e-09	1.7e-08	vs n2 IHT
	daf-16 normoxia	daf-16(mu86)	47	17.57	0.43	16.73 ~ 18.42	16	18	20	20	22	18.0 ~ 19.0	15.79	17.66	19.37	19.78	22		4.02	0.045	0.2252	vs n2 normoxia
	daf-16 IHT	daf-16(mu86)	31	27.87	0.99	25.94 ~ 29.80	26	28	32	34	34	26.0 ~ 31.0	25.46	27.64	31.54	33.38	34		36.52	0	0	vs n2 IHT
3C	name	genotype/treatment	no_subjects	days	std_err	95_ci	at_25	at_50	at_75	at_90	at_100	95_median_ci	at_inter_25	at_inter_50	at_inter_75	at_inter_90	at_inter_100		chi	Log Rank P-value	Bonferroni
	n2 normoxia	wt	146	16.82	0.3	16.23 ~ 17.41	14	17	19	22	26	- ~ -	13.58	16.37	18.72	21.05	26
	n2 IHT	wt	229	35.88	0.72	34.48 ~ 37.29	28	38	44	48	58	36.0 ~ 39.0	27.41	37.41	43.22	47.55	58		334.18	0	0	vs n2 normoxia
	hyds-2 normoxia	hyds-2(sea9);zIs356	80	17.18	0.51	16.17 ~ 18.18	15	17	21	25	25	15.0 ~ 16.0	14.32	16.35	20.2	24.11	25		2.45	0.1176	0.588	vs n2 normoxia
	hyds-2 IHT	hyds-2(sea9);zIs356	115	30.51	0.71	29.12 ~ 31.91	25	31	37	41	43	29.0 ~ 32.0	24.48	30.35	36.46	40.39	43		47.71	0	0	vs n2 IHT
	hyds-2 ipmk-1 rescue normoxia	hyds-2(sea9);zIs356;seaEx22	15	21.4	1.78	17.92 ~ 24.88	17	21	30	30	30	19.0 ~ 24.0	16.75	20.5	29.06	29.62	30		48.53	0	0	vs n2 normoxia
	hyds-2 ipmk-1 rescue IHT	hyds-2(sea9);zIs356;seaEx22	17	38.53	1.86	34.89 ~ 42.17	35	37	43	45	59	35.0 ~ 42.0	34.12	36.83	42.75	44.77	59		0.14	0.7056	1	vs n2 IHT
3D	name	genotype/treatment	no_subjects	days	std_err	95_ci	at_25	at_50	at_75	at_90	at_100	95_median_ci	at_inter_25	at_inter_50	at_inter_75	at_inter_90	at_inter_100		chi	Log Rank P-value	Bonferroni
	egl-8 normoxia	egl-8(n488)	108	16.4	0.51	15.39 ~ 17.41	12	15	19	25	32	14.0 ~ 16.0	12	14.71	18.62	24.36	32		0.11	0.7445	1	vs n2 normoxia
	egl-8 IHT	egl-8(n488)	60	22.6	0.98	20.68 ~ 24.52	16	21	27	35	39	18.0 ~ 23.0	15.5	20.5	27	34	39		110.77	0	0	vs n2 IHT
	ippk-1 normoxia	ippk-1(or1572) II; unc-119(ed3) ruIs32	95	13.02	0.38	12.27 ~ 13.77	11	13	15	17	25	11.0 ~ 12.0	10.08	12.32	14.75	16.95	25		45.01	0	0	vs n2 normoxia
	ippk-1 IHT	ippk-1(or1572) II; unc-119(ed3) ruIs32	91	24.14	0.67	22.82 ~ 25.46	19	25	29	33	39	25.0 ~ 26.0	18.72	24.77	28.02	32.15	39		131.05	0	0	vs n2 IHT
	goa-1 normoxia	goa-1(n363)	79	11.41	0.34	10.75 ~ 12.06	9	11	13	17	19	- ~ -	8.67	10.52	12.56	16.02	19		106.65	0	0	vs n2 normoxia
	goa-1 IHT	goa-1(n363)	108	14.41	0.47	13.48 ~ 15.33	11	13	17	21	29	13.0 ~ 14.0	10.42	12.72	16.87	20.6	29		331.73	0	0	vs n2 IHT
S6
adult normoxia	name	genotype/treatment	no_subjects	days	std_err	95_ci	at_25	at_50	at_75	at_90	at_100	95_median_ci	at_inter_25	at_inter_50	at_inter_75	at_inter_90	at_inter_100		chi	Log Rank P-value	Bonferroni
	amph-1	N2 RNAi	17	15.97	0.64	14.71 ~ 17.23	14	15.78	18.4	19.76	20.01	14.0014 ~ 17.6795	13.75	15.32	18.22	19.69	20.01		14.5	0.0001	0.0014
	nhr-68	N2 RNAi	38	16.73	0.39	15.97 ~ 17.50	14.85	16.64	18.24	20.61	21.54	15.5415 ~ 17.5406	14.82	16.29	18.17	20.14	21.54		9.55	0.002	0.02
	F54D5.12	N2 RNAi	24	16.95	0.41	16.13 ~ 17.76	15.08	17.61	18.38	19.34	20.99	15.5758 ~ 17.9091	15.08	17.48	18.38	19.16	20.99		11.76	0.0006	0.006
	R102.4	N2 RNAi	47	17.64	0.47	16.72 ~ 18.55	16.46	18.44	19.22	20.21	25.12	17.4355 ~ 18.7781	16.38	18.43	19.17	20.15	25.12		1.77	0.1835	1
	C07G1.7	N2 RNAi	18	17.68	0.62	16.46 ~ 18.90	17.39	18.48	19.07	19.5	20.42	17.4645 ~ 18.6612	17.09	18.48	18.98	19.47	20.42		4.19	0.0406	0.4063
	dct-16	N2 RNAi	37	18.42	0.47	17.50 ~ 19.33	17.12	18.4	19.4	24.11	24.93	17.1991 ~ 18.9314	17.05	18.18	19.37	22.11	24.93		0.04	0.848	1
	F55A11.4	N2 RNAi	35	18.42	0.36	17.72 ~ 19.12	16.79	18.84	20.02	20.37	22.55	17.6931 ~ 19.321	16.76	18.79	20	20.36	22.55		0.08	0.7836	1
	N2 (Empty Vector)	N2 RNAi	70	18.6	0.25	18.12 ~ 19.09	17.28	18.72	20.17	20.98	23.83	18.3119 ~ 19.2168	17.24	18.72	20.15	20.98	23.83
	hum-4	N2 RNAi	15	19.72	0.44	18.86 ~ 20.58	19.38	19.88	21.04	21.21	21.52	19.4055 ~ 20.6959	19.27	19.85	20.95	21.19	21.52		2.56	0.1093	1
	zipt-2.1	N2 RNAi	22	19.78	0.45	18.90 ~ 20.67	18.51	19.86	21.15	22.06	24.02	19.0219 ~ 20.2115	18.42	19.86	21	21.97	24.02		5.42	0.0199	0.1986
	Y57G11A.4	N2 RNAi	50	21	0.71	19.60 ~ 22.39	17.5	20.15	22.8	27.6	33.16	18.9459 ~ 21.5721	17.44	20.15	22.7	27.6	33.16		18.24	1.9e-05	0.0002
whole life IHT	name	genotype/treatment	no_subjects	days	std_err	95_ci	at_25	at_50	at_75	at_90	at_100	95_median_ci	at_inter_25	at_inter_50	at_inter_75	at_inter_90	at_inter_100		chi	Log Rank P-value	Bonferroni
	Y57G11A.4	N2 RNAi	15	21.77	1.56	18.70 ~ 24.83	18.47	21.87	27.19	28.86	32.07	19.1984 ~ 24.0991	17.45	21.8	24.95	28.81	32.07		6.18	0.0129	0.1292
	C07G1.7	N2 RNAi	38	22.72	1.11	20.54 ~ 24.91	17.39	21.55	28.21	31.07	40.65	20.218 ~ 25.5189	17.05	21.34	28.18	30.6	40.65		3.63	0.0567	0.5673
	zipt-2.1	N2 RNAi	15	23.64	1.95	19.82 ~ 27.47	20.58	24.43	29.37	32.91	32.91	22.0118 ~ 26.8828	18.98	24.42	29.04	31.18	32.91		0.53	0.4671	1
	hum-4	N2 RNAi	35	24.33	1.05	22.26 ~ 26.39	19.81	25.49	29.25	31.46	34.9	21.7068 ~ 27.8926	19.59	25.14	29.05	31.4	34.9		0.64	0.4236	1
	nhr-68	N2 RNAi	40	24.84	1.18	22.53 ~ 27.14	17.66	28.14	29.6	31.99	38.67	23.3755 ~ 29.082	17.66	28.14	29.6	31.99	38.67		0.13	0.72	1
	N2 empty vector	N2 RNAi	84	25.59	0.67	24.28 ~ 26.89	22.09	26.02	29.21	32.86	40.95	24.9266 ~ 28.1143	22.03	26.02	29.21	32.81	40.95
	dct-16	N2 RNAi	43	25.71	0.95	23.84 ~ 27.58	21.11	25.97	30.47	33.97	37.68	24.0847 ~ 27.6064	21.09	25.69	30.39	33.9	37.68		0.32	0.5691	1
	amph-1	N2 RNAi	20	26.07	1.07	23.96 ~ 28.17	22.46	27.24	29.06	30.17	34.42	23.1109 ~ 28.9215	22.46	27.24	29.06	30.17	34.42		0.03	0.8661	1
	F54D5.12	N2 RNAi	36	26.94	1.09	24.80 ~ 29.08	22.56	27.1	29.94	32.92	42.95	26.2896 ~ 29.082	22.56	27.1	29.94	32.61	42.95		1.35	0.246	1
	F55A11.4	N2 RNAi	35	27.2	0.99	25.26 ~ 29.13	24.25	28.22	31.04	33.15	37.63	25.7334 ~ 29.6934	24.2	28.13	30.67	33.08	37.63		1.47	0.2247	1
	R102.4	N2 RNAi	68	27.48	0.86	25.79 ~ 29.16	21.39	28.3	32.25	35.77	42.21	27.6548 ~ 29.6445	21.39	28.3	32.25	34.64	42.21		6.66	0.0099	0.0988
